# Novel roles for pirin proteins and a 2-ketoglutarate: ferredoxin oxidoreductase ortholog in *Bacteroides fragilis* central metabolism and comparison of metabolic mutants susceptibility to metronidazole and amixicile

**DOI:** 10.1101/2024.04.11.589080

**Authors:** Andrea M. Gough, Anita C. Parker, Patricia J. O’Bryan, Terence R. Whitehead, Sourav Roy, Brandon L. Garcia, Paul S. Hoffman, C. Jeffrey Smith, Edson R. Rocha

## Abstract

The regulation of the central metabolism and fermentation pathways and its effect on antimicrobial susceptibility in the anaerobic pathogen *Bacteroides fragilis* is not completely understood. In this study we show that *B. fragilis* encodes for two iron-dependent redox-sensitive regulatory pirin protein genes, *pir1* and *pir2,* whose mRNA expression are upregulated following oxygen exposure and growth in iron-limiting conditions. *Δpir1* and *Δpir2* mutants showed altered short-chain fatty acids production compared to the parent strain. Overexpression of Pir1 and Pir2 increased susceptibility to metronidazole (MTZ), and to amixicile (AMIX), a novel inhibitor of pyruvate:ferredoxin oxidoreductase (PFOR) in anaerobes. We hypothesized these observations were a result of a modulatory effect of Pir1 and Pir2 proteins. Consistent with this, we showed that Pir1 forms direct protein-protein interactions with PFOR. In addition, AlphaFold2-based structural analysis predicts that Pir1 and Pir2 form stable interactions with several enzymes of the central metabolism including the 2-ketoglutate:ferredoxin oxidoreductases (KFOR), Kor1AB and Kor2CDAEBG. A series of metabolic mutants and electron transport chain inhibitors were used to show a wide-ranging effect of bacterial metabolism on MTZ and AMIX susceptibility. There was no cross-resistance between MTZ resistant strains with AMIX susceptibility. Furthermore, we show that AMIX is an effective antimicrobial against *B. fragilis* in an experimental model of intra-abdominal infection. This investigation led to the discovery that the *kor2AEBG* genes are essential for growth, and we present evidence that *kor2AEBG* genes have dual-functions including the reductive synthesis of 2-ketoglutarate via reverse TCA cycle. Support for a novel Kor2AEBG activity comes from the findings showing that addition of compounds containing oleic acid stimulated growth of the *Δkor2AEBG* mutant. However, the metabolic activity that bypasses KorAEBG function remains to be defined. Collectively our investigation reveals new information on *B. fragilis* central metabolism and its modulatory control by pirin proteins. These data provide new genetic and metabolic knowledge which may be leveraged for the future development of new narrow-spectrum antimicrobials.
