## Supplemental Files PDF for "Novel roles for pirin proteins and a 2-ketoglutarate: ferredoxin oxidoreductase ortholog in *Bacteroides fragilis* central metabolism and comparison of metabolic mutants susceptibility to metronidazole and amixicile"

### Sheet: Suppl. File S5A
Supplemental file S5. Alphafold2 prediction of Pir1 and Pir2 protein-protein interactions with one-hundred and forty single peptides encoded by B. fragilis 638R strain. File S5A shows forty-nine, out of one-hundred and forty, proteins with predicted stable association with Pir1 and/or Pir2. File S5B shows ninety one proteins with unstable association or no-interaction with Pir1 or Pir2.
The intermolecular distance threshold of amino acid interacting pairs was calculated at 4Å as software default, except when distance threshold at 6Å was used as depicted in the text to obtain the Z-score. A Z score >1.500 is the cut off threshold for predicting stable protein-protein association. A Z-score <1.500 is described as unstable association, and a non-returned Z-score is described as no-…
Supplemental file S5A
			Protein:Pirin 1	Protein Interface	Pir1 interface	Protein:Pir1	Protein	Pir1		Protein:Pirin 2	Protein Interface	Pir2 interface	Protein:Pir2	Protein	Pir2
Protein	Locus_Tag	Accession #	PIZSA Zscore	BSA Ǻ2 (%)	BSA Å2 (%)	Residue pair	Residue	Residue	Binding Prediction	PIZSA Zscore	BSA Ǻ2 (%)	BSA Ǻ2 (%)	Residue pair	Residue	Residue	Binding Prediction
							BSA Å2	BSA Å2						BSA Å2	BSA Å2
2-Ketoglutarate ferredoxin oxidoreductase subunit alpha (Kor1A) TPP	BF638R_4321	CBW24739	2.099	523.5 (2.0)	536.6 (4.9)	Ala2:Phe101	59.90	68.13	Stable association	1.501 (6Å distance)	590.5 (2.2)	562.7 (5.1)	Ala2:Tyr101	67.20	87.09	Stable association
						Thr216:Ala28	36.14	46.41					Val7:Lys61	25.21	79.54
						Asn215:Arg42	117.56	34.82					Met5:Lys61	92.49	79.54
													Asn215:Arg42	106.71	44.14
													Ala214:Arg42	2.17	44.14
													Asn215:Val36	106.71	19.58
													Ser219:Pro59	6.04	53.25
													Gly209:Tyr31	0.00	115.08
													Met6:Thr98	12.55	9.33
													Ala2:Ser79	67.20	7.53
													Ala2:Pro59	67.20	53.25
													Thr216:Asp28	24.11	29.56
													Met5:Pro59	92.49	53.25
													Thr216:Arg42	24.11	44.14
													Ala2:Ile100	67.20	0.00
													Met5:Thr98	92.49	9.33
													Thr216:Glu29	24.11	0
													Asn215:Phe27	106.71	16.06
													Asp3:Pro59	18.69	53.25
													Ser150:Pro33	8.21	42.32
													Asn211:Arg42	16.21	44.14
													Met5:Gly99	92.49	3.01
													Asn215:Asp28	106.71	29.56
2-Ketoglutarate synthase subunit alpha (Kor2A) TPP	BF638R_1658	CBW22186	2.566 (6Å distance)	44.6 (0.3)	42.0 (0.4)	Asp194:Asn29	0.61	0.58	Stable association	2.450 (6Å distance )	25.3 (0.2)	26.6 0.2)	Lys208:Arg125	1.22	5.09	Stable association
						Lys208:Asp56	1.51	1.48					Thr206:Arg125	0.98	5.09
						Lys210:Met53	42.48	39.98					Asp194:Lys61	20.23	21.53
2-Ketoglutarate ferredoxin oxidoreductase subunit C (Kor2C), uncharacterized	BF638R_1660	CBW22188	1.384 (6Å distance)	1019.2 (17.6)	744.5 (6.8)	Asp87:Val43	112.92	1.34	Stable association	1.789	841.9 (13.5)	686.8 (6.3)	Lys86:Asp28	71.59	74.98	Stable association
						Asp87:Ser26	112.92	3.63					Phe83:Asp28	136.67	74.98
						Lys86:Met63	133.57	19.42					Phe83:Phe27	136.67	53.79
						Gln91:Pro59	42.53	66.49					Leu81:Pro59	12.22	63.13
						Gln91:His58	42.53	18.05					Lys86:Glu29	71.59	16
						Lys86:Trp119	133.57	35.23					Tyr84:Phe55	148.18	38.24
						Asn85:Phe27	3.49	30.57					Tyr84:Trp119	148.18	43.73
						Trp51:Ala28	52.09	75.15					Asp87:Met63	108.79	23.78
						Asn90:His58	147.31	18.05					Trp51:Pro57	72.98	50
						Asn90:His102	147.31	0.00					Trp51:Pro59	72.98	63.13
						Asn90:His60	147.31	18.05					Tyr84:His60	148.18	14.43
						Met78:Pro59	20.76	66.49					Trp51:His58	72.98	45.68
						Tyr89:Pro59	99.3	66.49					Gly49:Pro57	34.75	50
						Tyr89:His60	99.3	18.05					Asp79:Asp28	30.01	74.98
						Tyr89:His58	99.3	18.05					Lys86:Arg42	71.59	57.76
						Asp87:Phe27	112.92	30.57					Lys86:Phe27	71.59	53.79
						Lys86:Phe121	133.57	42.88					Asp87:Val43	108.79	0.83
						Gln52:Phe55	104.01	26.92					Asn85:Pro59	35.43	63.13
						Leu81:Ala28	11.53	75.15					Gly49:Tyr101	34.75	47.68
						Ile80:Ala28	3.68	75.15					Asn90:Val36	73.15	13.89
						Asn56:Asp56	39.26	51.65 |					Phe83:Trp119	136.67	43.73
						Asn85:Ala28	3.49	75.15					Asp87:Trp119	108.79	43.73
						Met88:Ala28	4.52	75.15					Phe83:His23	136.67	1.72
						Asn56:Gly54	39.26	8.45					Asn90:Arg42	73.15	57.76
						Tyr84:Ser26	112.07	3.63					Tyr84:His58	148.18	45.68
						Lys86:Val43	133.57	1.34					Gln91:Arg125	27.86	26.2
						Gln91:Asp56	42.53	51.65 |					Trp51:Tyr101	72.98	47.68
						Tyr84:Ala28	112.07	75.15					Phe83:Asn45	136.67	3.18
						Asn85:Val43	3.49	1.34
						Tyr89:Ile100	99.3	0.00
						Met88:Pro59	4.52	66.49
						Gln91:Thr57	42.53	6.91
2-Ketoglutarate synthase subunit gamma (Kor2G)	BF638R_1655	CBW22183	1.378 (6Å distance)	955.8 (10.6)	659.8 (6.1)	Arg44:Met63	237.86	17.74	Stable association	0.157			-			Unstable association
						Phe10:Ala28	73	66.94
						Arg44:Ile118	237.86	0
						Gln43:Met63	156.79	17.74
						Arg44:Val65	237.86	0.00
						Ile99:Pro33	74.22	15.90
						Gly45:Phe27	49.32	18.78
						Gln43:Gln61	156.79	44.79
						Gln43:Asn62	156.79	15.45
						Arg44:Ile66	237.86	0.00
						Arg44:Glu64	237.86	0
						Gln43:Thr96	156.79	0.00
						Met115:Asn29	37.37	118.11
						Ala124:His16	45.93	35.08
						Arg44:Val43	237.86	1.5
						Ala124:Asn15	45.93	5.03
						Gly40:Gln61	2.21	44.79
						Asn74:Ala28	0.17	66.94
						Gly12:Asn29	0.16	118.11
						Gly11:Phe27	13.26	18.78
						GLy45:Met63	49.32	17.74
						Arg44:Val120	237.86	0.00
						Gly11:Ala28	13.26	66.94
						Leu73:Ala28	0	66.94
						Gln43:Val120	156.79	0.00
						Glu42:Gln61	0.64	44.79
						Phe10:Ser26	73	3.47
						Arg44:Gln61	237.86	44.79
						Arg44:Ser67	237.86	0
						Gly45:Ala28	49.32	66.94
						Gln13:Ala28	25.82	66.94
						Glu42:Met36	0.64	13.65
						Gly45:Vla43	49.32	1.5
						Arg44:Phe121	237.86	0.62
2-ketisovalerate dehydrogenase, alpha and beta subunits (AcoA/AcoB) TPP	BF638R_1637	CBW22165	1.543 (6A distance)	733.6 (2.7)	695.3 (6.4)	Lys198:Ala28	67.35	41.96	Stable association	2.563	669.7 (2.5)	703.9 (6.4)	Tyr269:Tyr30	114.24	24.58	Stable association
						Tyr269:Thr57	85.68	58.28					Tyr269:Tyr31	114.24	155.39
						Glu272:Thr57	60.89	58.28					Arg197:Asn32	87.98	28.69
						Lys2:Asn15	35.84	24.05					Glu266:Val36	45.5	38.69
						Glu266:Phe101	9.80	99.07					Cys246:Tyr31	10.31	155.39
						Tyr269:His58	85.68	17.57					Tyr269:Ser26	114.24	9.28
						Tyr269:Pro59	85.68	39.63					Arg197:Tyr31	87.98	155.39
						Arg285:Met53	119.41	62.75					Asn265:Arg42	77.74	44.29
						Arg285:Glu52	119.41	27.22					Lys217:Glu29	26.36	103.3
						Asn265:Phe101	64.25	99.07					Asn245:Tyr31	24.09	155.39
						Ala273:Asp56	11.75	63.33					Asn182:Tyr31	10.46	155.39
						Glu272:Asp56	60.89	63.33					Asp218:Glu29	2.07	103.3
						Ala268:Thr57	7.34	58.28					Tyr269:Phe27	114.24	6.61
						Tyr286:Gly17	32.69	8.72					Tyr269:Asp28	114.24	32.42
						Ala273:Thr57	11.75	58.28					Val270:Tyr31	4.52	155.39
						Lys2:Gly17	35.84	8.72					Asn265:Ile121	77.74	23.77
						Arg285:Ser108	119.41	0
						Asp5:Gly17	7.61	8.72
						Val270:Pro59	0	39.63
						Val270:Thr57	0	58.28
						Asn265:Ile100	64.25	0.64
						Cys214:Asn29	9.29	88.39
						Glu264:Phe101	0	99.07
2-Succinyl-5-enolpyruvyl-6-hydroxy-3-cyclohexene-1-carboxylic-acid synthase TPP	BF638R_1316	CBW21861	2.798	60.3 (0.2)	55.1 (0.5)	Tyr197:Thr57	60.33	17.56	Stable association	2.167	429.8 (1.7)	402.4 (3.7)	Val196:His58	84.58	37.48	Stable association
(Menaquinone biosynthesis protein, MenD)													Val196:Gln56	84.58	6.37
													Lys334:Tyr101	35.37	82.65
													Lys334:Pro59	35.37	40.68
													Glu333:Tyr101	6.04	82.65
Alcohol dehydrogenase Zinc-containing ADH (Zn-ADH)	BF638R_1292	CBW21837	2.749	34.2 (0.1)	30.9 (0.3)	Glu70:Gly200	34.16	14.35	Stable association	2.715	373.7 (2.4)	378.2 (3.4)	Arg224:Asp28	67.46	51.53	Stable association
													Arg224:Glu29	67.46	28.39
Bacteroides aerotolerance protein (BatC)	BF638R_2459	CBW22968	1.76	1075.0 (5.1)	988.4 (9.0)	Glu133:Ala28	92.26	68.88	Stable association	-0.127			-			Unstable association
						Val106:Asn29	44.52	86.49
						Glu133:Phe27	92.26	48.82
						Asn137:Ala28	23	68.88
						Lys143:Phe55	116.97	52.1
						Asp132:Gln61	83.51	48.97
						Lys143:Gly54	116.97	13.26
						Leu209:Phe101	46.94	56.27
						Arg135:Pro59	67.69	53.05
						Gln73:Tyr31	34.84	83.16
						Lys39:Ser34	51.91	47.45
						Val106:Ala28	44.52	68.88
						Ala139:His58	41.38	43.39
						His102:Ala28	6.05	68.88
						Glu133:Ser26	92.26	1.57
						Asp132:Met63	83.51	17.06
						Asp147:Met53	21.03	19.03
						Leu144:His16	44.18	64.19
						Leu140:His16	60.9	64.19
Branched-chain amino acid aminotransferase (BCAAT)	BF638R_3846	CBW24295	2.123	389.4 (2.5)	375.4 (3.5)	Ser36:Tyr13	47.31	73.67	Stable association	2.555	467.4 (3.0)	454.0 (4.1)	Ser36:Arg13	43.52	69.95	Stable association
						Ser35:Phe14	22.74	41.03					Ser37:Glu29	44.56	113.31
						Ile34:Asn15	67.89	56.5					Val39:Glu29	38.7	113.31
						Glu33:Asn15	49.02	56.5					Ile34:Val15	60.3	59.68
						Ser35:Tyr13	22.74	73.67					Ser36:Gly12	43.52	4.01
						Val39:Asn29	47.17	65.15					Ile34:Ser14	60.3	10.39
						Ser36:Gly12	47.31	4.02					Ser35:Arg13	16.97	69.95
						Asn41:Ala28	46.56	15.59					Asn41:Asp28	69.70	58.30
						Ile34:Tyr13	67.89	73.67					Ser37:Tyr31	44.56	58.30
						Ile34:Phe14	67.89	41.03					Ser37:Tyr30	44.56	22.26
						Ser36:Arg11	47.31	5.03					Glu31:Asp17	45.65	23.31
						Ser37:Phe14	46.53	41.03					Asn41:Glu29	69.7	113.31
Cu-oxidase (Multi-copper polyphenol oxidoreductase laccase)	BF638R_1105	CBW21663	-0.855			-			Unstable association	1.5	556.0 (4.7)	631.6 (5.7)	Gly232:Asp28	17.16	91.02	Stable association
													Leu226:Asp28	49.20	91.02
													Ser201:Tyr31	33.87	111.23
													Arg202:Tyr31	100.45	111.23
													Gly14:Tyr101	25.89	83.32
													Val233:Phe55	86.69	33.16
													Arg222:Asp28	24.02	91.02
													Leu226:Glu29	49.2	60.6
													Leu15:His58	44.74	32.03
													Glu236:Pro59	26.15	49.18
													Arg202:Tyr30	100.45	0.98
													Val233:His58	86.69	32.03
													Leu15:Pro57	44.74	21.09
													Leu15:Tyr101	44.74	83.32
													Leu15:Pro59	44.74	49.18
													Ser201:Pro33	33.87	19.40
													Arg202:Glu29	100.45	60.6
Dihydrolipoamide dehydrogenase (E3) component of pyruvate/ 2-oxoglutarate	BF638R_1634	CBW22162	0.175			-			Unstable association	1.248 (6Å distance)	657.1 (3.1)	732.9 (6.8)	Ala449:Lys61	50.17	117.27	Stable association
dehydrogenase complex													Ile367:Pro59	25.04	64.28
													Leu447:Lys61	0	117.27
													Phe448:Lys61	66.92	117.27
													Phe448:Asn62	66.92	12.07
													Pro371:Arg42	29.57	46.73
													Ala449:Asn62	50.17	12.07
													Leu384:Pro33	52.64	43.7
													Ala449:Pro59	50.17	64.28
													Ile367:His58	25.04	0.17
													Ala216:Glu29	22.23	55.04
													Ala220:Glu29	4.68	55.04
													Pro371:Val36	29.57	23.15
													Ala449:Thr98	50.17	13.94
													Ala449:Gly99	50.17	0.34
													Val373:Tyr31	35.76	126.37
													Ala449:His60	50.17	0.47
													Ala449:Gly97	50.17	0
													Phe448:Thr98	66.92	13.94
													Thr446:Lys61	0	117.27
													Phe448:Gly97	66.92	0
Dihydroorotate dehydrogenase electron transfer subunit (DHOD)	BF638R_2441	CBW22951	1.685	925.5 (7.6)	831.9 (7.7)	Ala227:Arg42	69.24	40.51	Stable association	1.094			-			Unstable association
						Leu229:Gln61	88.02	79.83
						Cys230:Pro59	55.61	45.43
						Arg53:Asn29	53.34	103.61
						Ile5:Tyr31	53.21	117.99
						Phe51:His16	164.09	66.86
						Leu229:Met63	88.02	23.27
						Phe51:Leu19	164.09	12.72
						Cys228:His60	46.88	17.52
						Cys223:Ala28	29.74	77.43
						Pro48:His16	48.15	66.86
						Val232:Gln61	23.88	79.83
						Ala227:Met63	69.24	23.27
						Leu229:Asn62	88.02	15.50
						Cys228:Trp119	46.88	24.35
						Thr50:His16	9.52	66.86
						Ile225:Ser26	77.42	3.28
						Ala227:Trp119	69.24	24.35
Dihydroorotate dehydrogenase B NAD binding subunit/	BF638R_0987	CBW21553	1.674 (6Å distance)	716.3 (2.4)	743.0 (7.1)	His268:Gly17	71.87	24.61	Stable association	0.377			-			Unstable association
NADPH-dependent glutamate synthase bifunctional						Glu427:Pro33	59.37	53.51
						Asp572:His16	25.09	73.04
						Hys41:His16	27.26	73.04
						His319:Pro59	73.78	68.02
						Tyr316:Gln61	100.61	94.92
						Pro571:Trp18	52.24	53.08
						His268:Asn15	71.87	14.21
						His268:Trp18	71.87	53.08
						Tyr316:His60	100.61	8.75
						Arg426:Pro33	33.46	53.51
						Glu315:Gln61	18.15	94.92
FAD-binding oxidoreductase (GlcD/GlpC)	BF638R_0437	CBW21033	0.945			-			Unstable association	1.635	853.2 (2.2)	844 (7.8)	Gly15:Asp28	25.38	67.05	Stable association
													Arg16:Asp28	149.54	67.05
													Tyr61:Pro57	92.45	26.46
													Glu184:His128	57.22	49.90
													Tyr61:His58	92.45	15.83
													Asp174:Tyr101	13.92	86.2
													Gly175:Tyr:101	6.45	86.2
													Arg16:Phe27	149.54	12.73
													Gly15:Glu29	25.38	57.37
													Glu184:Thr127	57.22	3.98
													Tyr176:Tyr101	17.43	86.20
													Ile57:Pro59	42.50	78.5
													Glu58:Pro59	52.81	78.50
													Glu184:Asn126	57.22	20.21
													Tyr61:Gln56	92.45	45.23
Fe-S oxidoreductase (GlpC)	BF638R_3424	CBW23887	1.61	521.3 (4.7)	477.4 (4.4)	Ile150:Phe27	39.36	57.91	Stable association	1.566	309.5 (2.8)	272.9 (2.5)	Leu148:Pro122	86.92	9.19	Stable association
						Pro151:Arg42	96.53	8.91					Glu147:Ile121	37.8	50.70
						Asn149:Phe27	103.83	57.91					Asn149:Met234	106.58	17.27
						Tyr152:Arg42	116.77	66.05					Asn149:Gly39	106.58	10.5
						Val174:Asn29	22.13	66.05					Asn149:Ala40	106.58	8.35
						Pro151:Phe27	96.53	57.91 |					Ile150:Lys123	29.27	44.73
						Tyr152:Phe27	116.77	57.91					Arg138:Arg125	25.78	88.91
						Tyr152:Ser26	116.77	5.27					Leu148:Gln161	86.92	16
						Ile150:Ala28	39.36	70.15					Asn149:Pro233	106.58	22.76
						Tyr152:Ala28	116.77	70.15
						Pro151:Val43	96.53	2.51
Flavin reductase, RutF (NADH-FMN oxidoreductase)	BF638R_0015	CBW20631	2.485	581.7 (6.2)	526.9 (4.9)	Gln146:Tyr31	100.80	65.75	Stable association	1.124			-			Unstable association
						Ser142:Tyr31	42.47	65.75
						Trp147:Ala28	37.07	55.73
						Thr:149:Arg42	49.43	49.44
						Thr150:Trp119	96.81	23.06
						His151:Ala28	45.39	55.73
						Glu145:Arg42	54.17	49.44
						Glu145:Met36	54.17	50.45
						Gln146:Met36	100.80	50.45
						Ser142:Met36	42.47	50.45
						Thr149:Met63	49.43	16.23
						Gln146:Tyr30	100.80	1.30
						Ser90:Asp56	27.91	57.88
						Gln146:Arg42	100.80	49.44
						Gln146:Ala28	100.80	55.73
Fumarate reductase, FrdA	BF638R_4500	CBW24908	-0.654			-			Unstable association	2.097	802.9 (3.2)	788.2 (7.4)	Arg189:Tyr31	74.35	89.45	Stable association
													Arg189:Pro33	74.35	23.17
													Met241:Glu29	32.43	115.05
													Ile392:Tyr101	22.03	77.27
													Lys277:Gly54	130.08	7.27
													Thr393:Tyr101	3.62	77.27
													Asp394:Tyr101	37.46	77.27
													Leu558:Tyr30	54.47	39.74
													Glu561:Val15	38.36	83.91
													Ser509:Asp17	19.37	68.82
													Val560:Glu29	53.82	115.05
													Pro552:Val15	55.65	83.91
													Lys277:Phe55	130.08	1.17
													Ser506:Asp17	48.2	68.82
													Glu557:Asp9	15.67	15.54
													Ser506:Val15	48.2	83.91
													Leu558:Tyr31	54.47	89.45
													Glu391:Tyr101	47.79	77.27
Indolepyruvate ferredoxin oxidoreductase (IorA) TPP	BF638R_1706	CBW22232	0.885			-			Unstable association	2.05	250.5 (1.1)	261.1 (2.4)	Arg528:Gln56	88.02	70.89	Stable association
													Leu5:Tyr31	82.56	82.47
													Arg528:Pro57	88.02	28.7
D-Lactate dehydrogenase (LdhA)	BF638R_1473	CBW22011	1.622	623.2 (3.6)	588.7 (5.5)	Lys225:Pro59	31.52	75.58	Stable association	2.197	586.1 (3.4)	529.8 (4.9)	Asn182:Phe27	97.37	50.24	Stable association
						Val190:Tyr31	78.14	108.08					Asn182:Glu29	97.37	0
						Ser:200:Ala28	33.34	55.55					Asn182:Asp28	97.37	59.14
						Val190:Met36	78.14	38.67					Thr193:Arg125	29.13	30.28
						Tyr221:Pro59	74.75	75.58					Asp180:Asp28	14.30	59.14
						Ile189:Tyr31	0.25	108.08
						Asp195:His60	53.25	11.08
						Ile172:Tyr31	5.31	108.08
						Gln188:Tyr31	39.82	108.08
						Asp195:Gln61	53.25	32.14
						Asp195:Pro59	53.25	75.58
						Glu196:Pro59	79.53	75.58
Methylmalonyl-CoA decarboxylase, beta subunit,	BF638R_3155	CBW23632	1.928	514.0 (2.9)	517.3 (4.8)	Thr356:Asp56	27.71	97.4	Stable association	-0.101			-			Unstable association
						Tyr358:Phe55	106.37	2.51
						Thr356:Tyr105	27.71	35.00
						Pro210:Phe101	29.1	77.85
						Tyr358:Asp56	106.37	97.40
						Tyr358:Gly54	106.37	6.36
						Leu351:Asp56	17.97	97.40
						Ile212:Lys98	84.64	17.83
						Tyr358:Thr57	106.37	18.53
						Pro355:Asp56	29.62	97.4
						Asn357:Asp56	0.00	97.4
						Ile212:Gly99	84.64	16.78
NADH:ubiquinone oxidoreductase subunit C/D, NuoC/D	BF638R_0848	CBW21421	No interaction residue			-			No interaction residue	2.805	37.2 (0.2)	41.6 (0.4)	Tyr172:Tyr31	37.16	41.41	Stable association
NADH dehydrogenase subunit I, NuoI	BF638R_0846	CBW21419	1.323 (6Å distance)	210.9 (1.6)	267.6 (2.5)	Glu41:Pro33	50.65	61.43	Stable association	1.442 (6Å distance)	608.9 (4.6)	558.3 (5.2)	Pro122:Pro59	60.68	72.95	Stable association
						Glu41:Tyr31	50.65	117					Met76:Ser26	137.83	5.77
						Pro40:Tyr31	43.78	117					Lys97:Asp17	47.56	54.13
						Arg43:Ala28	53.42	9.21					Ser87:Glu29	19.05	48.3
						Glu41:Ser34	50.65	0					Lys99:Glu29	69.91	48.3
						Glu41:Asn32	50.65	0					Met76:Arg42	137.83	31.73
						Pro40:Pro33	43.78	61.43					Cys71:Asp28	25.32	64.92
						Glu133:Ala28	0.00	9.21					Leu73:Asp28	46.84	64.92
						Gln38:Pro33	0	61.43					Cys71:Glu29	25.32	48.30
						Pro40:Asn32	43.78	0					Glu88:Glu29	0	48.30
						Asn42:Pro33	0.00	61.43					Val85:Glu29	3.92	48.30
						Tyr39:Pro33	0	61.43					Thr89:Tyr16	8.25	42.22
						Asp138:Pro59	6.52	46.96					Gly72:Asp28	9.57	64.92
						Arg43:Tyr30	53.42	0.00					Ala70:Gly29	0.25	48.30
						Gln38:Tyr31	0.00	117					Leu73:Pro59	46.84	72.95
						Pro40:Met36	43.78	4.18					Pro122:His58	60.68	10.88
						Arg43:Asn29	53.42	8.4					Met76:Val36	137.83	7.20
						Asn42:Tyr31	0	117					Ala70:Asp28	0.25	64.92
						Phe137:Trp119	56.59	13.76					Thr86:Glu29	0	48.30
						Glu133:Tyr31	0	117					Gly72:Glu29	9.57	48.30
						Phe137:Pro59	56.59	46.96					Pro122:Lys61	60.68	19.97
						Phe137:His60	56.59	6.64					Pro122:His60	60.68	3.66
						Glu41:Met36	50.65	4.18					Ala77:Arg42	0	31.73
						Arg43:Tyr31	53.42	117					Cys121:Phe27	0	18.71
						Tyr39:Tyr31	0	117					Lys96:Asp17	6.58	54.13
													Cys71:Phe27	25.32	18.71
													Gly95:Asp17	0.74	54.13
NADH:ubiquinone oxidoreductase subunit K, NuoK	BF638R_0844	CBW21417	2.197	625.8 (7.8)	533.9 (4.9)	Gly57:Met36	73.53	30.47	Stable association	-0.159			-			Unstable association
						Glu58:Arg42	16.72	41.76
						His4:Asp56	57	51.24
						Gly57:Arg42	73.53	41.76
						Pro56:Arg42	78.44	41.76
						Leu59:Tyr31	59.5	92.22
						Met1:His16	52.08	54.80
						Gly57:Ser26	73.53	3.11
						Tyr62:Asn29	54.70	52.11
NADH:ubiquinone oxidoreductase subunit M, NuoM	BF638R_0842	CBW21415	0.134			-			Unstable association	1.597	662.1 (3.8)	696.9 (6.6)	Leu201:Thr98	20.27	39.54	Stable association
													His202:Thr98	68.99	39.54
													His202:Lys61	68.99	93.61
													Gln200:Gly99	93.91	19.97
													Asn203:Lys61	25.41	93.61
													Thr58:Gln56	86.49	68.43
													Gln200: Tyr101	93.91	100.72
													His491:Pro59	38.29	66.70
													Gly56:Gln56	5.37	68.43
													Gln200: Ile100	93.91	0.14
													Leu201:Gly99	20.27	19.97
													Ile204:Lys61	4.19	93.61
													Ala199:Tyr101	0.84	100.72
													Asn203:Thr98	25.41	39.54
													Pro494:Arg42	42.58	44.08
													Leu196:Tyr101	0.79	100.72
													Gln405:Tyr31	21.21	55.89
													Leu486:Asp28	20.90	48.83
													HIs202:Asn126	68.99	24.98
NADH:quinone oxidoreductase subunit A, NqrA	BF638R_2136	CBW22654	-1.117			-			Unstable association	1.419 (6Å distance)	370.0 (1.8)	389.8 (3.6)	Gly30:Tyr31	16.92	116.24	Stable association
													Glu96:Val36	37.23	29.83
													Leu283:Tyr31	24.77	116.24
													Gly30:Pro33	16.92	38.17
													Phe31:Ser26	62.59	3.32
													Thr285:Tyr31	10.37	116.24
													Glu96:Pro33	37.23	38.17
													Glu50:Lys61	11.17	51.93
													Leu283:Pro33	24.77	38.17
													Gln:51:Lys61	64.06	51.93
													Glu50:Arg125	11.17	45.47
													Phe31:Asn32	62.59	0
													Thr80:Arg42	7.34	21.47
													Phe31:Tyr31	62.59	116.24
													Lys27:Pro33	21.79	38.17
													Pro29:Tyr31	0.00	116.24
													His286:Pro33	21.53	38.17
													Phe31:Val36	62.59	29.83
													Tyr53:Arg125	0.73	45.47
													Asn314:Tyr30	31.51	0
NADH:quinone oxidoreductase subunit C, NqrC	BF638R_2138	CBW22656	1.751	562.1 (4.5)	497.5 (4.6)	Ala161:Tyr31	55.71	80.77	Stable association	2.369	708.1 (5.7)	643.8 (5.8)	Thr201:Asp28	41.22	80.2	Stable association
						Gly152:Arg42	48.24	44.33					Thr201:Glu29	41.22	70.05
						Pro151:Phe27	67.15	34.88					Ala161:Tyr101	30.13	25.91
						Trp123:Pro59	105.32	66.8					Ile202:Asp28	54.32	80.2
						Thr150:Trp119	40.93	31.42					Thr150:Arg42	35.04	57.91
						Leu122:Gln61	18.91	75.04					Leu122:Tyr31	40.53	68.92
						Pro151:Ala28	67.15	41.98					Gly199:Phe27	48.01	35.3
						Leu153:Met63	62.48	20.43					Ile202:Glu29	54.32	70.05
						Gly152:Phe27	48.24	34.88					Trp123:Val36	91.47	19.6
						Leu153:Arg42	62.48	44.33					Gly152:Lys61	47.51	44.45
						Glu156:Ala28	66.28	41.98					Pro151:Met63	70.34	29.63
						Gly152:Ala28	48.24	41.98					Gly199:Asp28	48.01	80.2
						Gly199:Phe121	16.05	40.96					Leu153:Phe27	68.21	35.3
						Thr150:Pro59	40.93	66.8					Leu153:Trp119	68.21	33.62
						Ile:202:Gln61	21.00	75.04					Lys183:Tyr16	68.21	55.64
						Pro151:Trp119	67.15	31.42					Trp123:Tyr31	91.47	68.92
						Trp123:His60	105.32	12.97					Ile202:Tyr31	54.32	68.92
						Leu153:Phe121	62.48	40.96					Gly152:Trp119	47.51	33.62
						Trp123:Gln61	105.32	75.04					Glu156:Lys61	44.1	44.45
						Glu156:Arg42	66.28	44.33					Trp123:Arg42	91.47	57.91
						Trp123:Phe101	105.32	10.48					Lys205:Glu29	17.11	70.05
NADH:quinone oxidoreductase subunit E, NqrE	BF638R_2140	CBW22658	2.248 (6Å distance)	329.3 (3.1)	304.5 (2.8)	Lys184:Pro33	99.36	40.02	Stable association	2.357	402.5 (3.8)	347 (3.2)	Lys184:Val36	71.24	23.26	Stable association
						Lys184:Met36	99.36	33.66					Tyr176:Lys61	152.89	32.79
						Ala181:Tyr31	18.55	64.13					Tyr176:Pro59	152.89	31.55
						Ala175:Arg42	34.02	36.06					Tyr176:His60	152.89	12.75
						Val179:Tyr31	0	64.13					Tyr176:Trp119	152.89	27.99
						Ala181:Pro33	18.55	40.02					Tyr176:His58	152.89	9.93
						Gly185:Tyr31	10.99	64.13					Asp178:Arg125	45.69	35.58
						Lys33:Ala28	30.23	3.07
						Ala175:Met36	34.02	33.66
						Ser177:Met36	5.89	33.66
						Lys184:Arg35	99.36	0
						Lys36:Thr57	34.82	6.61
						Lys184:Ser34	99.36	0
						Leu183:Tyr31	0	64.13
						Lys36:Pro59	34.82	14.87
						Pro180:Tyr31	0	64.13
						Lys184:Tyr31	99.36	64.13
						Lys184:Asn32	99.36	0
						Tyr176:Trp119	81.37	16.54
						Met174:Met36	0.00	33.66
						Tyr176:Phe27	81.37	0
						Asp178:His37	11.17	13.21
						Tyr176:Met63	81.37	12.88
						Lys36:His58	34.82	7.7
						Tyr176:Phe121	81.37	25.25
						Asn34:Asn29	2.91	30.48
						Tyr176:Arg42	81.37	36.06
						Lys33:Asn29	30.23	30.48
NADH dehydrogenase, FAD-containing, Ndh2	BF638R_1612	CBW22142	2.365	805.0 (3.6)	796.3 (7.4)	Leu434:Pro59	58.83	49.61	Stable association	-1.009			-			Unstable association
						Thr438:Pro59	36.41	49.61
						Ser2:His16	55.73	88.32
						Asn4:His16	97.39	88.32
						Val6:Phe14	60.70	27.18
						Thr438:Thr57	36.41	45.14
						Gly441:Asp56	12.55	94.05
						Leu434:Phe101	58.83	51.3
						Asn4:Asn29	97.39	54
						Lys7:Asn15	42.96	49.13
						Asn4:Ala28	97.39	16.23
						Val6:Asn15	60.7	49.13
						Thr438:His58	36.41	27.45
						His439:Thr57	49.39	45.14
						Ile5:His16	15.66	88.32
						Glu103:Thr18	50.62	55.83
						Lys101:Gly54	88.98	9.86
						Glu103:His16	50.62	88.32
						Glu103:Gly17	50.62	28.94
Nitroreductase 5	BF638R_3148	CBW23625	1.969	715.1 (6.8)	666.3 (6.1)	Pro84:Met36	36.97	50.14	Stable association	1.577	605.9 (5.7)	564.3 (5.2)	Leu140:Arg42	124.68	62.41	Stable association
						Gln143:Ala28	46.32	51.26					Pro139:Arg42	55.97	62.41
						Leu85:Arg42	111.68	36.66					Asp83:Asp28	25.27	82.65
						Leu140:His60	109.50	18.26					Gln141:Ser26	80.51	5.96
						Leu140:His58	109.50	21.04					Pro127:Arg125	40.51	116.44
						Leu85:Phe121	111.68	29.54					Gln141:Arg42	80.51	62.41
						Glu119:Asn29	41.51	104.76					Leu85:Phe27	96.85	41.22
													Ala86:Asp28	21.44	82.65
													Leu85:Asp28	96.85	82.65
													Asp83:Glu29	25.27	19.09
													Gln141:Tyr30	80.51	1.21
													Pro139:Val36	55.97	25.61
													Leu140:Val36	124.68	25.61
Nitroreductase 6	BF638R_3209	CBW23685	2.812	322.2 (2.1)	311.7 (2.9)	Glu5:Gln61	72.61	48.97	Stable association	-0.786			-			Unstable association
						Glu5:His60	72.61	13.98
Oxidoreductase (McbC/SagB-like)	BF638R_3024	CBW23501	1.288			-			Unstable association	2.042	141.2 (1.1)	160.3 (1.5)	Phe127:Glu29	8.3	94.23	Stable association
													Gln125:Glu29	54.25	94.23
													Gly124:Tyr16	20.83	33.99
Oxidoreductase (SDR family oxidoreductase NAD(P)(H)-binding region)	BF638R_2936	CBW23419	1.768	676.8 (4.8)	672.5 (6.2)	Ser43:Phe27	57.88	41.86	Stable association	-0.973			-			Unstable association
						Gln42:Ala28	40.24	59.68
						Ser44:His60	75.76	14.39
						Lys19:Thr57	57.93	26.82
						Leu23:Pro59	108.34	81.27
						Pro46:Ala28	68.83	59.68
						Leu23:Phe101	108.34	69.59
						Ser43:Trp119	57.88	26.27
						Ser44:Pro59	75.76	81.27
						Lys19:Pro59	57.93	81.27
						Leu23:Gln61	108.34	46.15
						Leu22:Gln61	18.56	46.15
						Ser44:His58	75.76	28.13
Oxidoreductase old yellow enzyme-like FMN binding domain (OYE)	BF638R_3565	CBW24020	-0.697			-			Unstable association	2.317	663.6 (3.9)	642.3 (5.9)	Trp77:Asp28	40.13	68.84	Stable association
													Pro80:Asp28	86.47	68.84
													Pro80:Arg42	86.47	45.73
													Gly36:Pro59	24.95	43.85
													Pro80:Ser26	86.47	6.82
													Glu81:Phe27	87.34	27.53
													Arg79:Asp28	4.78	68.84
													Pro35:Pro59	34.18	43.85
													Glu81:Asp28	87.34	68.84
													Arg67:Glu29	86.80	74.43
													Cys155:Tyr31	23.93	120.82
													Thr66:Glu29	18.41	74.43
													Pro80:Phe27	86.47	27.53
													Glu81:Arg42	87.34	45.73
Phosphoenolpyruvate phosphomutase	BF638R_1867	CBW22391	0.363			-			Unstable association	1.749	722.5 (3.0)	746.7 (6.9)	Cys303:Lys61	3.14	116.62	Stable association
													Arg307:Arg125	86.47	99.57
													Glu373:Pro57	59.5	17.18
													Ala308:Arg125	4.92	99.57
													Gln345:Pro59	120.78	76.54
													Gln345:His60	120.78	4.57
													Gln345:His58	120.78	15.9
													Asp317:Tyr31	34.91	108.09
													Gly316:Tyr31	49.29	108.09
													Arg307:Lys61	86.47	116.62
													Tyr374:Pro59	15.43	76.54
													Asp317:Pro33	34.91	39.06
													Gly316:Val36	49.29	22.75
													Gln345:Lys61	120.78	116.62
													Asp304:Lys61	23.88	116.62
													Glu300:Thr98	47.96	17.28
													Gln345:Ile100	120.78	0.44
													Glu300:Lys61	47.96	116.62
													Ala346:Lys61	2.94	116.62
													Lys164:Pro33	21.47	39.06
													Gln171:Glu29	45.63	60.19
Phosphonopyruvate decarboxylase (PpyrDC) TPP	BF638R_1868	CBW22392	1.836	901 (5.4)	869.7 (8.1)	Ser152:Ala28	29.26	75.81	Stable association	0.854			-			Unstable association
						Lys154:Pro59	40.09	79.68
						His13:Lys98	104.63	11.9
						Pro131:Asn29	24.24	88.45
						His14:Pro59	39.53	79.68
						Ala144:Phe121	45.42	34.7
						Ser155:Phe55	66.94	29.4
						His13:Pro59	104.63	79.68
						Arg156:His16	103.30	63.79
						His160:Asn29	6.07	88.45
						Arg156:Asn:29	103.3	88.45
						Gln145:Met36	35.25	32.19
						Ile158:Asn29	1.17	88.45
Propionyl-CoA carboxylase, MmdA	BF638R_1625	CBW22154	0.01			-			Unstable association	1.492 (6Å distance)	824.3 (3.4)	711.4 (6.5)	Thr258:Arg42	29.11	66.35	Stable association
													Thr259:Ile121	142.66	61.95
													Thr259:Asn62	142.66	20.52
													Thr259:Met63	142.66	22.35
													Lys83:Asp28	151.76	65.45
													Thr259:Pro122	142.66	3.18
													Ala257:Val43	76.67	3.51
													Ala257:Arg42	76.67	66.35
													Gly316:Arg42	0	66.35
													Ala:257:Asp28	76.67	65.45
													Thr259:Lys61	142.66	37.46
													Ala257:Ser26	76.67	6.5
													Ser261:Ile121	15.54	61.95
													Ala257:Phe27	76.67	18.25
													Phe255:Asp28	116.36	65.45
													Asp260:Ile121	13.98	61.95
													Val256:Arg42	0.5	66.35
													Phe255:Glu29	116.36	20.83
													Thr259:Ile120	142.66	0.16
													Thr259:Arg42	142.66	66.35
													Lys83:Ser14	151.76	2.37
													Ala498:Tyr31	3.17	68.13
													Thr258:Asn62	29.11	20.52
													Val:256:Asp28	0.50	65.45
													Ala257:Met63	76.67	22.35
													Asp260:Asn62	13.98	20.52
													Thr258:Lys61	29.11	37.46
													Thr258:Val43	29.11	37.46
													Thr259:Glu64	142.66	0
													Phe255:Ser26	116.36	6.50
													Thr258:Ile121	29.11	61.95
													Thr259:Ala40	142.66	0
Pyridine nucleotide disulfide oxidoreductase (RclA)	BF638R_1503	CBW22040	0.267			-			Unstable association	1.844	648.7 (3.1)	580.7 (5.4)	Tyr371:Asp28	79.91	73.61	Stable association
													Tyr371:Glu29	79.91	25.24
													Gly370:Phe27	63.83	31.18
													His403:Phe55	116.07	27.09
													Ser372:His58	45.79	42.53
													Arg369:Phe27	47.68	31.18
													Ile367:Lys61	90.36	42.92
													Arg369:Asp28	47.68	73.61
													Ser372:Gln56	45.79	33.16
													Lys368:Arg42	41.96	46.97
													Phe373:His58	41.42	42.53
													His403:Gly54	116.07	1.1
													Phe373:Pro59	41.42	74.63
Pyruvate:ferredoxin oxidoreductase, PFOR, TPP	BF638R_3194	CBW23670	1.71	528.6 (1.1)	606.9 (5.9)	Phe402:Ala28	100.61	66.82	Stable association	1.949	518.2 (1.1)	472.2 (4.6)	Phe402:Glu29	97.78	70.55	Stable association
						Pro386:His37	25.43	63.34					Phe402:Tyr31	97.78	123.21
						Asp399:His16	35.42	52.80					Pro386:Arg125	67.35	82.67
						Asp399:Asn29	35.42	107.78					Pro406:Tyr31	50.06	123.21
						Asp398:Asn29	2.27	107.78					Phe402:Tyr30	97.78	9.48
						Pro406:Tyr31	63.42	134.11					Met387:Arg42	135.33	18.76
						Asn382:Tyr31	2.57	134.11					Met387:Arg125	135.33	82.67
						Phe:402:Asn29	100.61	107.78					Val400:Glu29	17.69	70.55
						Met385:Pro33	71.94	58.89					Ser404:Tyr31	22.09	123.21
						Lys389:Ala28	38.41	66.82					Phe402:Asp28	97.78	17.55
						Lys381:Pro33	29.7	58.89					Met387:Ile121	135.33	49.29
						Met387:His37	100.1	63.34					Pro406:Pro33	50.06	24.31
						Lys381:Tyr31	29.7	134.11					Met387:Asn62	135.33	6.02
						Ala378:Tyr31	2.5	134.11					Pro386:Ile121	67.35	49.29
						Leu405:Tyr31	8.92	134.11					Val358:Arg125	28.02	82.67
						Val397:Asn29	9.88	107.78					Met387:Met63	135.33	16.56
						Ser404:Asn29	21.73	107.78
						Met385:Met36	71.94	46.84
						Phe402:His16	100.61	52.80
						Met387:Phe121	100.1	34.44
						Met385:Tyr31	71.94	134.11
Pyruvate formate-lyase1 activating enzyme (PflA)	BF638R_1338	CBW21882	0.733			-			Unstable association	1.811	829.9 (7.3)	832.8 (7.6)	Thr12:Arg42	64.72	59.11	Stable association
													Leu18:Phe27	64.01	52.26
													Leu18:Asp28	64.01	71.79
													Tyr7:Lys61	58.99	96.55
													Thr12:Val36	64.72	23.19
													Phe63:Asp28	89.50	71.79
													Ser9:Lys61	65.63	96.55
													Phe64:Asp28	3.67	71.79
													Ser6:Lys61	35.82	96.55
													Met10:Arg42	56.66	59.11
													Ala62:Asp28	17.97	71.79
													Gly65:Glu29	33.48	48.85
													Gly65:Asp28	33.48	71.79
													Ser9:His60	65.63	16.53
													Tyr7:Asn62	58.99	24.84
													Ser9:Pro59	65.63	72.70
													Ser59:Pro59	30.43	72.70
													Leu18:Arg42	64.01	59.11
Pyruvate formate-lyase (PflB) (Formate acetyltransferase 1)	BF638R_1339	CBW21883	1.501	644.7 (2.5)	639.2 (6.0)	Arg507:Ala28	96.87	42.29	Stable association	2.041	821 (3.1)	836.8 (7.6)	Glu395:Pro59	65.2	51.66	Stable association
						Arg507:Asn29	96.87	57.64					Arg586:Asp28	71.69	77.64
						Arg394:Pro59	26.12	80.82					Lys577:Tyr31	61.88	117.35
						Glu395:Gln61	75.39	56.73					Glu395:His58	65.2	18.8
						Asn331:Thr57	72.51	49.73					Asp567:Arg125	27.72	104.51
						Leu11:Met53	50.64	43.21					Lys577:Pro33	61.88	46.32
						Glu395:Pro59	75.39	80.82					Arg645:Pro59	71.51	51.66
						Lys577:Tyr31	16.67	93.25					Glu574:Val36	41.31	43.83
						Asn331:His58	72.51	15.15					Thr682:Tyr101	16.42	21.11
													Gln416:Glu29	0.86	82.73
Pyruvate formate-lyase activating enzyme (PflC)	BF638R_4262	CBW24684	2.227	760.3 (5.8)	667.5 (6.1)	Ile6:Gln61	100.37	69.67	Stable association	2.718	427.8 (3.2)	415.6 (3.8)	Thr11:Arg125	91.38	65.44	Stable association
						Pro9:Glu125	46.43	32.12					Asn131:Pro33	35.53	82.36
						Asn131:Pro33	44.73	83.92
						Tyr2:Ala28	153.04	41.55
						Ala130:Tyr31	13.45	127.41
						Ala130:Pro33	13.45	83.92
						Ile6:His60	100.37	17.41
						Phe4:Pro59	147.56	33.27
Pyruvate formate-lyase (PflD) (Formate acetyltransferase 2)	BF638R_4263	CBW24685	2.028	672.6 (2.6)	710.8 (6.7)	Pro83:Glu52	61.77	61.81	Stable association	0.133			-			Unstable association
						Phe549:Phe101	54.27	88.86
						Glu84:Asp109	18.56	46.71
						Pro83:Asp109	61.77	46.71
						Gln76:Gly17	59.37	29.63
Pyruvate kinase (Pyk)	BF638R_4359	CBW24776	-0.757			-			Unstable association	2.176	784.3 (3.6)	793.2 (7.3)	Glu230:Val36	58.73	42.4	Stable association
													Arg160:Lys61	107.13	101.00
													Ser348:Glu34	25.1	54.65
													Lys261:Asp28	50.23	27.21
													Lys:261:Tyr31	50.23	141.10
													Ala265:Tyr31	23.58	141.10
													Leu264:Tyr31	52.88	141.10
													Asp226:Phe27	79.89	5.25
													Asp226:Ser26	79.89	5.13
													Leu264:Pro33	52.88	29.57
													Asp226:Val36	79.89	42.40
													Asp345:Glu34	53.07	54.65
													Arg160:His60	107.13	4.40
													Gly158:Tyr101	27.14	28.3
Succinate-CoA transferase, YgfH subfamily	BF638R_0025	CBW20641	1.548	444.7 (2.3)	460.8 (4.2)	Asp192:Tyr31	26.59	119.07	Stable association	1.866	620.8 (3.1)	606.5 (5.5)	Leu196:Arg125	56.08	117.02	Stable association
						Arg193:Tyr31	34.41	119.07					Leu177:Lys61	73.67	80.46
						Leu177:Gln61	48.53	39.32					Tyr188:Tyr31	96.81	95.12
						Tyr188:Ala28	81.8	49.61					Tyr181:Pro57	127.26	12.43
						Tyr181:Pro59	92.86	62.78					Tyr181:Pro59	127.26	72.15
						Tyr188:Asn29	81.8	23.21					Tyr181:His58	127.26	10.24
						Pro186:Tyr31	21.59	119.07					Leu177:Pro59	73.67	72.15
						Arg193:Met36	34.41	38.92					Glu184:Asp28	32.00	44.74
						Glu184:Ala28	25.96	49.61					Val173:Arg125	6.16	117.02
						Tyr188:Tyr31	81.8	119.07					Gln200:Asn126	53.48	36.01
						Tyr181:Phe101	92.86	51.39					Arg150:Lys61	26.92	80.46
						Lys189:Tyr31	25.4	119.07					Tyr181:Tyr101	127.26	47.06
													Arg183:Phe27	69.97	25.96
													Glu175:Lys61	14.23	80.46
													Asp192:Tyr31	4.70	95.12
Succinyl-CoA synthetase alpha chain (SucD)	BF638R_2360	CBW22872	0.914			-			Unstable association	1.622	540.5 (4.3)	483.8 (4.4)	Ile252:Pro57	81.1	32.37	Stable association
													Ile252:Gln56	81.1	80.5
													Gly255:Glu53	34.12	39.61
													Arg111:Glu29	97.48	27.80
Succinyl-CoA synthetase beta chain (SucC)	BF638R_2361	CBW22873	1.282			-			Unstable association	2.801	339.9 (1.8)	327.6 (3.0)	Leu145:Arg125	41.03	24.4	Stable association
													Leu152:Asp28	20.98	52.46
													Ile146:Arg42	58.15	57.02
ThiX (Hypothetcal protein)	BF638R_2550	CBW23056	-1.473						Unstable association	1.545	725.6 (6.8)	707.0 (6.6)	Thr163:Pro59	81.17	67.42	Stable association
within Thiamin biosynthesis operon, ThiEGCXFE (BF638R_2547-2553)													Trp53:Pro33	69.11	60.75
													Arg91:Glu29	103.11	58.25
													Lys166:Pro59	46.60	67.42
													Ser19:Thr10	41.98	42.39
													Gly88:Tyr31	22.32	108.6
													Met160:Lys61	37.98	75.6
													Arg91:Asp28	103.11	27.76
													Pro17:Glu34	20.73	81.03
													Thr163:His58	81.17	11.79
													Leu50:Glu34	23.25	81.03
													Arg91:Tyr30	103.11	21.71
													Gln20:Arg11	63.41	11.90
													Arg54:Glu34	14.12	81.03
													Arg91:Tyr31	103.11	108.6
													Trp53:Tyr31	69.11	108.6
													Trp53:Asn32	69.11	25.36
													Lys166:Tyr101	46.60	28.01
													Arg133:Glu29	16.94	58.25
Thiazole biosynthesis protein, ThiH	BF638R_2551	CBW23057	1.715	914.8 (5.9)	808.8 (7.5)	Leu371:Pro59	125.53	54.20	Stable association	1.247			-			Unstable association
						Glu65:Asn15	66.74	53.62
						Pro372:Gln61	37.28	88.04
						Phe67:Phe14	29.21	40.03
						Arg66:His16	104.17	64.04
						Thr70:Asn29	48.16	86.08
						Val361:Tyr31	34.99	102.82
						Leu371:Phe101	125.53	24.97
						Glu65:Phe14	66.74	40.03
						Ala368:Gln61	80.45	88.04
						Ala368:His60	80.45	14.34
						Asp364:Ala28	30.95	31.08
						Leu371:Gly99	125.53	12.60
						Gly68:Phe14	18.3	40.03
						Arg66:Phe14	104.17	40.03
						Leu371:Gln61	125.53	88.04
						Arg66:Asn29	104.17	86.08
						Glu65:His16	66.74	64.04
						Arg66:Asn15	104.17	53.62
						Leu369:Pro59	82.6	54.20
						Thr370:Gln61	4.05	88.04
						Ile359:Tyr31	35.46	102.82
						Ala368:Met63	80.45	20.61
Transketolase (TktA) TPP	BF638R_1662	CBW22190	2.811	101.2 (0.4)	98.4 (0.9)	Glu626:Tyr31	20.94	20.77	Stable association	-0.01			-			Unstable association

### Sheet: Suppl file S5B
Supplemental file S5B
			Protein:Pir1	Protein Interface	Pir1 interface	Protein:Pir1	Protein	Pir1		Protein:Pir2	Protein Interface	Pir2 interface	Protein:Pir2	Protein	Pir2
Protein	Locus_Tag	Accession #	PIZSA Zscore	BSA Ǻ2 (%)	BSA Å2 (%)	Residue pair	Residue	Residue	Binding Prediction	PIZSA Zscore	BSA Ǻ2 (%)	BSA Å2 (%)	Residue pair	Residue	Residue	Binding Prediction
							BSA Å2	BSA Å2						BSA Å2	BSA Å2
2-aminoethylphosphonate aminotransferase, PhnW-AepZ	BF638R_1869	CBW22393	-0.599			-			Unstable association	0.905			-			Unstable association
2-ketoglutarate synthase subunit beta (Kor2B) TPP	BF638R_1656	CBW22184	No-interaction residue			-			No-interaction residue	No-interaction residue			-			No-interaction residue
2-ketoglutarate synthase conserved subunit (Kor2E)	BF638R_1657	CBW22185	0.895			-			Unstable association	0.839			-			Unstable association
2-ketoglutarate-acceptor oxidoreductase subunit D (Kor2D)	BF638R_1659	CBW22187	0.905			-			Unstable association	0.028			-			Unstable association
2-Ketoglutarate synthase subunit beta (Kor1B) TPP	BF638R_4322	CBW24740	No-interaction residue			-			No-interaction residue	No-interaction residue			-			No-interaction residue
Acetate kinase, AckA	BF638R_0490	CBW21084	-0.731			-			Unstable association	0.621			-			Unstable association
Acetolactate synthase (IlvB) TPP	BF638R_2594	CBW23100	-0.582			-			Unstable association	-0.273			-			Unstable association
Acetolactate synthase small subunit, IlvH	BF638R_3576	CBW24030	0.509			-			Unstable association	0.086			-			Unstable association
Acetolactate synthase large subunit, IlvB, TPP	BF638R_3577	CBW24031	0.283			-			Unstable association	0.309			-			Unstable association
Acetyl-CoA synthase, Acs	Bf638R_4449	CBW24860	1.123			-			Unstable association	-0.792			-			Unstable association
Acyl-CoA dehydrogenase (ACAD)	BF638R_3231	CBW23707	0.311			-			Unstable association	1.341			-			Unstable association
Acyl-CoA synthase, Acs	BF638R_0525	CBW21118	0.276			-			Unstable association	-0.497			-			Unstable association
Alcohol dehydrogenase iron-containing ADH (Fe-ADH)	BF638R_2675	CBW23178	0.289			-			Unstable association	-0.607			-			Unstable association
Aldo/keto reductase (AKR_SF family))	BF638R_2201	CBW22718	0.348			-			Unstable association	0.796			-			Unstable association
Aldo/keto reductase (AKR13C1_2 family)	BF638R_2181	CBW22699	1.41			-			Unstable association	0.429			-			Unstable association
Aldo/keto reductase (AKR14A2 family)	BF638R_0815	CBW21388	-1.831			-			Unstable association	-1.726			-			Unstable association
Aldo/keto reductase (COG1453)	BF638R_4162	CBW24592	-0.908			-			Unstable association	-2.307			-			Unstable association
Alkyl hydroperoxide reductase subunit F (AhpF)	BF638R_1275	CBW21821	0.255			-			Unstable association	0.049			-			Unstable association
2-aminoethylphosphonate pyruvate aminotransferase	BF638R_1869	CBW22393	-0.09			-			Unstable association	0.293			-			Unstable association
Bacteroides aerotolerance protein (BatE)	BF638R_2457	CBW22966	0.372			-			Unstable association	0.679			-			Unstable association
Biotin biosynthesis-related protein rSAM_HydE	BF638R_3734	CBW24183	0.158			-			Unstable association	1.1			-			Unstable association
Carboxyl transferase	BF638R_3367	CBW23833	0.055			-			Unstable association	-0.796			-			Unstable association
Citrate synthase	BF638R_3567	CBW24022	0.199			-			Unstable association	-0.796			-			Unstable association
Coproporphyrinogen III oxidase oxygen-independent (HemN)	BF638R_3713	CBW24162	0.007			-			Unstable association	0.95			-			Unstable association
1-Deoxy-D-xylulose 5-phosphate synthase, Dxs	BF638R_0854	CBW21427	-0.308			-			Unstable association	-0.517			-			Unstable association
Diaminopimelate dehydrogenase (DAP-DH)	BF638R_3505	CBW23965	0.862			-			Unstable association	0.241			-			Unstable association
Dihydrolipoamide acetyltransferase	BF638R_1636	CBW22164	0.217			-			Unstable association	0.52			-			Unstable association
Dihydrolipoamide dehydrogenase (E3) component of pyruvate/ 2-oxoglutarate	BF638R_0023	CBW20639	-3.881			-			Unstable association	0.575			-			Unstable association
Dioxygenase (2-Nitropropane dioxygenase-like)	BF638R_1489	CBW22026	-1.274			-			Unstable association	-1.64			-			Unstable association
Electron transfer flavoprotein beta-subunit	BF638R_3229	CBW23705	0.567			-			Unstable association	-0.927			-			Unstable association
FAD-dependent dehydrogenase	BF638R_0601	CBW21189	-0.126			-			Unstable association	0.567			-			Unstable association
Flavoprotein	BF638R_3246	CBW23721	-0.691			-			Unstable association	-0.746			-			Unstable association
Flavoprotein, RutF (NADH-FMN oxidoreductase)	BF638R_2182	CBW22700	-1.386			-			Unstable association	-1.608			-			Unstable association
Flavoprotein, RutF (NADH-FMN oxidoreductase)	BF638R_2318	CBW22832	-0.539			-			Unstable association	-0.292			-			Unstable association
Formate-tetrahydrofolate ligase, FTHFS	BF638R_2314	CBW22828	-2.777			-			Unstable association	0.127			-			Unstable association
Fumarate hydratase, FumB	BF638R_0646	CBW21231	-0.048			-			Unstable association	-1.995			-			Unstable association
Fumarate reductase subunit C, FrdC	BF638R_4499	CBW24907	-0.099			-			Unstable association	1.062			-			Unstable association
Fumarate reductase subunit B, FrdB	BF638R_4501	CBW24909	0.533			-			Unstable association	-0.115			-			Unstable association
GFO/IDH/MocA family oxidoreductase	BF638R_0912	CBW21482	-0.256			-			Unstable association	0.709			-			Unstable association
GFO/IDH/MocA family oxidoreductase	BF638R_0934	CBW21502	-0.287			-			Unstable association	0.355			-			Unstable association
GFO/IDH/MocA family oxidoreductase	BF638R_1652	CBW22180	-0.73			-			Unstable association	-0.033			-			Unstable association
GTP-binding [FeFe] hydrogenase, GTP_HydF	BF638R_3736	CBW24185	-1.113			-			Unstable association	0.179			-			Unstable association
Indolepyruvate ferredoxin oxidoreductase (IorB) TPP	BF638R_1705	CBW22231	1.085			-			Unstable association	0.176			-			Unstable association
Iron hydrogenase, FeFe_hydrog_B1	BF638R_3733	CBW24182	-0.677			-			Unstable association	-1.567			-			Unstable association
Lactaldehyde reductase	BF638R_0266	CBW20867	-1.736			-			Unstable association	-0.595			-			Unstable association
Malate dehydrogenase, Mdh	BF638R_0537	CBW21129	0.274			-			Unstable association	1.046			-			Unstable association
Malate dehydrogenase, Mdh	BF638R_3828	CBW24277	-0.825			-			Unstable association	0.819			-			Unstable association
Malic enzyme NADP-dependent	BF638R_3435	CBW23897	0.456			-			Unstable association	0.225			-			Unstable association
(D)-Mannonate oxidoreductase (UxuB)	BF638R_0130	CBW20739	-0.123			-			Unstable association	1.249			-			Unstable association
5,10-Methylenetetrahydrofolate reductase	BF638R_3947	CBW24392	-0.384			-			Unstable association	-0.748			-			Unstable association
Methylmalonyl-CoA decarboxylase, alpha-subunit, MmdA	BF638R_3152	CBW23629	-0.77			-			Unstable association	-1.204			-			Unstable association
Methylmalonyl-CoA mutase large subunit, McmB	BF638R_3615	CBW24068	No-interaction residue			-			Non-interaction residue	-1.424			-			Unstable association
Methylmalonyl-CoA mutase small subunit, McmA	BF638R_3616	CBW24069	No-interaction residue			-			Non-interaction residue	0.558			-			Unstable association
Methylmalonyl-CoA/oxaloacetate decarboxylase beta subunit, MmdB	BF638R_1123	CBW21677	-1.93			-			Unstable association	1.311			-			Unstable association
Molybdopterin biosynthesis-related protein, ThiF_MoeB_HesA_family	BF638R_2552	CBW23058	0.782			-			Unstable association	0.168			-			Unstable association
NADH-ubiquinone oxidoreductase subunit A, NuoA (H+-translocating)	BF638R_0850	CBW21423	0.81			-			Unstable association	0.557			-			Unstable association
NADH-ubiquinone oxidoreductase subunit B, NuoB (H+-translocating)	BF638R_0849	CBW21422	-1.499			-			Unstable association	-1.385			-			Unstable association
NADH:ubiquinone oxidoreductase subunit H, NuoH (H+-translocating)	BF638R_0847	CBW21420	No interaction residue			-			No interaction residue	1.435			-			Unstable association
NADH:ubiquinone oxidoreductase subunit J, NuoJ (H+-translocating)	BF638R_0845	CBW21418	-1.063			-			Unstable association	1.023			-			Unstable association
NADH:ubiquinone oxidoreductase subunit L, NuoL (H+-translocating)	BF638R_0843	CBW21416	No interaction residue			-			No interaction residue	-0.675			-			Unstable association
NADH:ubiquinone oxidoreductase subunit N, NuoN (H+-translocating)	BF638R_0841	CBW21414	-0.264			-			Unstable association	-0.464			-			Unstable association
NADH:quinone oxidoreductase subunit B, NqrB (Na+-translocating)	BF638R_2137	CBW22655	-0.222			-			Unstable association	0.26			-			Unstable association
NADH:quinone oxidoreductase subunit D, NqrD (Na+-translocating)	BF638R_2139	CBW22657	0.237			-			Unstable association	-0.167			-			Unstable association
NADH:quinone oxidoreductase subunit F, NqrF (Na+-translocating)	BF638R_2141	CBW22659	1.189			-			Unstable association	-0.822			-			Unstable association
Nitroreductase 1	BF638R_0181	CBW20789	-1.3			-			Unstable association	-0.849			-			Unstable association
Nitroreductase 2	BF638R_2149	CBW22667	-1.444			-			Unstable association	1.373			-			Unstable association
Nitroreductase 3	BF638R_2775	CBW23270	-1.004			-			Unstable association	0.492			-			Unstable association
Nitroreductase 4	BF638R_3045	CBW23522	-2.134			-			Unstable association	-1.056			-			Unstable association
Nitroreductase 7	BF638R_3326	CBW23794	0.078			-			Unstable association	0.704			-			Unstable association
Oxaloacetate decarboxylase beta subunit, OadB	BF638R_2827	CBW23318	-0.167			-			Unstable association	-0.694			-			Unstable association
Oxidoreductase (ribosomal protein S12 methylthiotransferase RimO)	BF638R_2467	CBW22976	0.155			-			Unstable association	-0.268			-			Unstable association
Oxidoreductase (SDR family oxidoreductase NAD(P)(H)-binding region)	BF638R_2355	CBW22867	-1.091			-			Unstable association	-2.489			-			Unstable association
Oxidoreductase (Thioredoxin-like)	BF638R_0759	CBW21342	0.916			-			Unstable association	0.853			-			Unstable association
Oxidoreductase DltE (Short-chain dehydrogenase )	BF638R_1554	CBW22090	-0.045			-			Unstable association	-0.805			-			Unstable association
Oxidoreductase MviM family	BF638R_2350	CBW22862	-0.454			-			Unstable association	-0.129			-			Unstable association
Phosphate acetyltransferase, PtaA	BF638R_0489	CBW21083	0.526			-			Unstable association	0.621			-			Unstable association
Phosphoenolpyruvate carboxykinase, PckA	BF638R_4326	CBW24744	-0.491			-			Unstable association	0.484			-			Unstable association
Phosphomethylpyrimidine kinase, ThiD	BF638R_2363	CBW22875	1.401			-			Unstable association	-0.346			-			Unstable association
Pyridine nucleotide oxidoreductase (CoA reductase)	BF638R_0572	CBW21162	0.863			-			Unstable association	-0.003			-			Unstable association
Pyridoxamine 5'-phosphate oxidase (PdxH)	BF638R_1468	CBW22006	-0.429			-			Unstable association	1.303			-			Unstable association
Pyruvate carboxylase biotin-containing subunit (Pyc) (OadA1)	BF638R_1927	CBW22451	1.08			-			Unstable association	-1.51			-			Unstable association
Pyruvate carboxylase subunit B	BF638R_2828	CBW23319	-0.238			-			Unstable association	-0.38			-			Unstable association
Pyruvate oxidase, PoxB/SpxB TPP	BF638R_3245	CBW23720	-1.733			-			Unstable association	-0.72			-			Unstable association
Pyruvate phophaste dikinase (PpdK)	BF638R_2565	CBW23071	-1.521			-			Unstable association	-0.993			-			Unstable association
Thiamine biosynthesis related protein	BF638R_3735	CBW24184	-0.736			-			Unstable association	-1.173			-			Unstable association
Thiamine biosynthesis protein, ThiC	BF638R_2549	CBW23055	-0.581			-			Unstable association	-0.373			-			Unstable association
Thiamine phosphate pyrophosphorylase, TMP_TenI	BF638R_2553	CBW23059	0.203			-			Unstable association	0.027			-			Unstable association
Thiamine-phosphate pyrophosphorylase, ThiE	BF638R_2547	CBW23053	0.95			-			Unstable association	-0.536			-			Unstable association
Thiazole biosynthesis protein, ThiG	BF638R_2548	CBW23054	0.791			-			Unstable association	-0.063			-			Unstable association
Thiol:disulfide oxidoreductase	BF638R_3083	CBW23558	0.579			-			Unstable association	-565			-			Unstable association
Thiol-disulfide oxidoreductase (TlpA-like family)	BF638R_4363	CBW24780	-0.098			-			Unstable association	-0.538			-			Unstable association
